# Deep conservation of response element variants regulating plant hormonal responses

**DOI:** 10.1101/544684

**Authors:** Lieberman-Lazarovich Michal, Yahav Chen, Israeli Alon, Efroni Idan

## Abstract

Phytohormones regulate many aspects of plant life by activating transcription factors (TF) that bind sequence-specific response elements (RE) in regulatory regions of target genes. Despite their short length, REs are degenerate with a core of just 3-4bps. This degeneracy is paradoxical, as it reduces specificity, and REs are extremely common in the genome. To study whether RE degeneracy might serve a biological function we developed an algorithm for the detection of regulatory sequence conservation, and applied it to phytohormones REs in 45 angiosperms. Surprisingly, we found that specific RE variants are highly conserved in core hormone response genes. Experimental evidence showed that specific variants act to regulate the magnitude and spatial profile of hormonal response in *Arabidopsis* and tomato. Our results suggest that hormone-regulated TFs bind a spectrum of REs, each coding for a distinct transcriptional response profile. Our approach is applicable for precise editing and rational promoter design.
