## Supplementary material for "Deep conservation of response element variants regulating plant hormonal responses": List of genes with conserved abRE motifs

### Sheet: TableS5
		Variant Conservation Score
Locus	Gene Name	CG	CT	GG	GT	TG	TT
AT1G01520	ASG4	23.0749	30.8231	0	0	5.62529	0
AT1G01720	ANAC002\ATAF1	43.834	37.9441	15.0757	9.53936	3.98252	0
AT1G03120	ATRAB28\RAB28	27.5539	29.6328	0	3.52529	3.98252	3.12475
AT1G04250	AXR3\IAA17	48.2507	39.128	0	0	0	3.12475
AT1G04560		0	21.259	0	3.52529	5.62529	6.71334
AT1G04980	ATPDI10\ATPDIL2-2	0	7.7331	11.4542	12.9191	7.21542	22.0958
AT1G05100	MAPKKK18	17.0514	21.259	5.14244	6.03808	0	0
AT1G06160	ORA59	32.0118	0	0	0	0	0
AT1G06680	OE23\OEE2	21.5756	5.09995	23.3633	3.52529	0	0
AT1G07470		39.4094	15.2047	3.7605	0	0	0
AT1G07480		39.4094	15.2047	3.7605	0	0	0
AT1G07645	ATDSI-1VOC\DSI-1VOC	34.9749	24.8582	5.14244	0	10.3147	3.12475
AT1G07820	HIS4Like	0	3.70344	22.1881	0	0	0
AT1G07985		18.5647	22.4609	0	6.03808	5.62529	0
AT1G09350	GOLS3	26.0636	13.9811	0	3.52529	0	3.12475
AT1G09870		23.0749	11.5142	3.7605	10.6749	3.98252	0
AT1G10560	ATPUB18	49.7214	36.7594	0	3.52529	0	3.12475
AT1G10960	ATFD1\FD1	21.5756	5.09995	0	0	3.98252	0
AT1G13640		4.42064	6.43439	21.0105	0	5.62529	0
AT1G13740	AFP2	51.1915	40.3113	0	3.52529	3.98252	0
AT1G14345		21.5756	6.43439	0	0	0	5.55275
AT1G14360	ATUTR3\UTR3	24.5707	7.7331	11.4542	3.52529	10.3147	3.12475
AT1G15140		30.5278	5.09995	0	0	0	0
AT1G15380	GLYI4	26.0636	16.4231	13.8755	4.81327	0	10.1014
AT1G15820	CP24\LHCB6	26.0636	6.43439	0	3.52529	0	0
AT1G19140		15.5317	24.8582	0	0	14.8621	0
AT1G19210		34.9749	22.4609	5.14244	3.52529	0	0
AT1G19490		29.0419	24.8582	8.99245	0	28.2297	0
AT1G19650		26.0636	13.9811	0	0	0	0
AT1G19970		24.5707	20.0547	0	0	0	0
AT1G22600		17.0514	24.8582	3.7605	3.52529	3.98252	16.6893
AT1G22850		23.0749	13.9811	3.7605	0	0	3.12475
AT1G23210	GH9B6	29.0419	9.00851	5.14244	3.52529	0	0
AT1G24580		15.5317	26.0541	5.14244	0	3.98252	5.55275
AT1G26790		0	0	31.5422	3.52529	3.98252	3.12475
AT1G27461		10.915	11.5142	0	0	11.8402	34.9413
AT1G29330	AERD2\ATERD2	6.12047	11.5142	28.0457	0	3.98252	0
AT1G30100	NCED5	36.4543	5.09995	3.7605	3.52529	3.98252	0
AT1G34140	PAB1	7.75276	26.0541	5.14244	4.81327	3.98252	0
AT1G44350	ILL6	21.5756	5.09995	0	3.52529	3.98252	0
AT1G44446	CAO	43.834	22.4609	10.2297	0	0	0
AT1G44575	CP22\NPQ4	0	0	33.8676	3.52529	0	0
AT1G48100		0	21.259	3.7605	6.03808	5.62529	3.12475
AT1G48300	DGAT3	15.5317	9.00851	24.5365	7.22656	10.3147	3.12475
AT1G48500	JAZ4\TIFY6A	21.5756	10.2675	0	0	0	0
AT1G48990		20.0724	32.0123	0	3.52529	0	0
AT1G49450		33.4941	35.5739	0	0	0	0
AT1G49780	PUB26	0	43.8575	0	0	0	0
AT1G51110		23.0749	6.43439	3.7605	3.52529	0	3.12475
AT1G52230	PSAH-2\PSAH2	33.4941	16.4231	0	3.52529	3.98252	0
AT1G52690	LEA7	7.75276	29.6328	0	6.03808	10.3147	3.12475
AT1G52710		6.12047	21.259	0	0	0	0
AT1G52890	ANAC019	26.0636	36.7594	6.45895	0	3.98252	0
AT1G55480	ZKT	23.0749	21.259	3.7605	0	3.98252	5.55275
AT1G60190		42.3601	36.7594	0	3.52529	0	4.3634
AT1G60950	ATFD2\FD2	21.5756	6.43439	0	0	8.77503	0
AT1G61110	ANAC025	18.5647	33.2005	0	0	0	10.1014
AT1G61340	FBS1	18.5647	21.259	12.6688	6.03808	5.62529	0
AT1G61520	LHCA3	24.5707	7.7331	0	0	0	3.12475
AT1G64440	REB1\RHD1	27.5539	11.5142	3.7605	0	0	0
AT1G67360		26.0636	24.8582	7.73792	0	0	0
AT1G67856		14.0039	23.6605	0	0	3.98252	0
AT1G69260	AFP1	36.4543	29.6328	0	3.52529	3.98252	0
AT1G69570		4.42064	0	31.5422	4.81327	0	0
AT1G70710	ATGH9B1\CEL1	34.9749	18.8475	5.14244	0	0	0
AT1G72030		26.0636	6.43439	3.7605	0	5.62529	0
AT1G72100		15.5317	23.6605	6.45895	0	13.3552	19.939
AT1G73190	ALPHA-TIP\TIP3;1	6.12047	5.09995	0	0	0	24.2467
AT1G73500	ATMKK9\MKK9	21.5756	3.70344	3.7605	0	0	0
AT1G74850	PDE343\PTAC2	30.5278	22.4609	0	0	3.98252	0
AT1G74930	ORA47	27.5539	17.6372	5.14244	3.52529	0	0
AT1G75690	LQY1	23.0749	0	6.45895	0	3.98252	0
AT1G76240		24.5707	0	0	0	3.98252	3.12475
AT1G77450	ANAC032	43.834	40.3113	6.45895	11.8009	3.98252	3.12475
AT1G77510	ATPDI6\ATPDIL1-2	24.5707	10.2675	7.73792	0	10.3147	4.3634
AT1G78020		0	0	23.3633	0	3.98252	0
AT1G78390	NCED9	27.5539	27.2485	3.7605	4.81327	0	3.12475
AT1G79040	PSBR	39.4094	21.259	7.73792	0	5.62529	0
AT1G80160	GLYI7	20.0724	23.6605	13.8755	4.81327	0	12.316
AT2G02810	ATUTR1\UTR1	27.5539	6.43439	8.99245	0	8.77503	0
AT2G14960	GH3.1	7.75276	0	21.0105	6.03808	0	4.3634
AT2G15970	ATCYP19\COR413-PM1	46.7792	11.5142	5.14244	3.52529	3.98252	0
AT2G18340		29.0419	21.259	3.7605	0	11.8402	6.71334
AT2G20670		10.915	5.09995	25.7079	12.9191	7.21542	0
AT2G21490	LEA	9.34643	28.4413	6.45895	4.81327	5.62529	5.55275
AT2G22190	TPPE	26.0636	7.7331	5.14244	0	3.98252	0
AT2G22240	ATIPS2\ATMIPS2	30.5278	21.259	0	0	0	3.12475
AT2G23170	GH3.3	12.466	5.09995	23.3633	7.22656	0	11.2119
AT2G25530		9.34643	5.09995	21.0105	0	0	0
AT2G25880	AUR2	21.5756	9.00851	0	0	3.98252	5.55275
AT2G25890		7.75276	27.2485	0	7.22656	7.21542	3.12475
AT2G29380	HAI3	14.0039	26.0541	7.73792	0	10.3147	0
AT2G29650	ANTR1	17.0514	23.6605	3.7605	0	0	0
AT2G30570	PSBW	32.0118	29.6328	0	0	3.98252	0
AT2G30790	PSBP-2	26.0636	3.70344	8.99245	3.52529	0	0
AT2G31230	ATERF15\ERF15	23.0749	0	3.7605	0	10.3147	0
AT2G33540	ATCPL3\CPL3	0	0	0	22.789	0	3.12475
AT2G36640	ATECP63	36.4543	37.9441	0	6.03808	8.77503	14.5099
AT2G37470		0	3.70344	24.5365	3.52529	0	0
AT2G38340	DREB19	20.0724	27.2485	7.73792	4.81327	0	4.3634
AT2G39450	ATMTP11\MTP11	12.466	22.4609	0	3.52529	5.62529	0
AT2G39950		0	0	21.0105	3.52529	7.21542	0
AT2G40120		9.34643	24.8582	0	0	0	0
AT2G40880	ATCYSA\CYSA	4.42064	26.0541	3.7605	3.52529	0	3.12475
AT2G46790	APRR9\PRR9	30.5278	28.4413	31.5422	4.81327	0	0
AT2G46990	IAA20	0	21.259	0	3.52529	0	5.55275
AT2G47770	ATTSPO\TSPO	26.0636	22.4609	3.7605	0	5.62529	3.12475
AT3G01020	ATISU2\ISU2	24.5707	22.4609	6.45895	3.52529	0	0
AT3G01060		33.4941	30.8231	0	0	5.62529	0
AT3G02140	AFP4\TMAC2	46.7792	36.7594	3.7605	0	0	0
AT3G02380	ATCOL2\BBX3	29.0419	24.8582	5.14244	0	0	0
AT3G03341		0	28.4413	0	4.81327	3.98252	12.316
AT3G06868		37.9324	6.43439	0	0	0	0
AT3G07250		34.9749	30.8231	0	0	0	7.85501
AT3G10340	PAL4	26.0636	10.2675	0	0	0	0
AT3G10420	SPD1	26.0636	10.2675	0	0	0	0
AT3G11020	DREB2\DREB2B	7.75276	29.6328	6.45895	7.22656	0	0
AT3G11410	AHG3\ATPP2CA	27.5539	33.2005	3.7605	0	3.98252	10.1014
AT3G14440	NCED3	40.8852	28.4413	3.7605	3.52529	0	3.12475
AT3G15500	ANAC055\ATNAC3	39.4094	37.9441	6.45895	0	3.98252	0
AT3G15670		10.915	22.4609	0	3.52529	19.3482	11.2119
AT3G16140	PSAH-1	33.4941	15.2047	0	3.52529	3.98252	0
AT3G17250		10.915	22.4609	0	0	0	4.3634
AT3G18290	BTS\EMB2454	26.0636	7.7331	7.73792	3.52529	7.21542	0
AT3G18570		18.5647	32.0123	0	3.52529	0	0
AT3G18950		23.0749	24.8582	5.14244	0	0	3.12475
AT3G19380		0	39.128	0	0	0	0
AT3G22440		0	6.43439	24.5365	9.53936	5.62529	0
AT3G22840	ELIP\ELIP1	10.915	3.70344	31.5422	3.52529	10.3147	0
AT3G22970		6.12047	9.00851	22.1881	8.39133	14.8621	7.85501
AT3G23050	AXR2\IAA7	21.5756	15.2047	0	0	0	3.12475
AT3G23920	BAM1\BMY7	15.5317	29.6328	6.45895	4.81327	0	0
AT3G24190		21.5756	9.00851	0	0	5.62529	0
AT3G27250		36.4543	26.0541	5.14244	4.81327	5.62529	7.85501
AT3G28990		42.3601	0	6.45895	4.81327	0	0
AT3G29575	AFP3	43.834	27.2485	5.14244	0	0	4.3634
AT3G46030	HTB11	0	0	32.7054	0	0	0
AT3G46590	ATTRP2\TRFL1	26.0636	15.2047	5.14244	0	0	3.12475
AT3G47340	ASN1\AT-ASN1	26.0636	18.8475	3.7605	0	3.98252	11.2119
AT3G48390		27.5539	9.00851	5.14244	24.9548	0	0
AT3G48510		21.5756	40.3113	3.7605	6.03808	5.62529	10.1014
AT3G48530	KING1	21.5756	16.4231	13.8755	0	0	0
AT3G50820	OEC33\PSBO-2	23.0749	10.2675	3.7605	0	0	0
AT3G52740		0	0	3.7605	22.789	5.62529	12.316
AT3G52880	ATMDAR1\MDAR1	23.0749	12.7514	3.7605	3.52529	0	0
AT3G53040		36.4543	34.3876	5.14244	6.03808	3.98252	16.6893
AT3G53380	LECRK-VIII.1	21.5756	11.5142	0	0	0	0
AT3G53470		21.5756	20.0547	0	4.81327	0	0
AT3G53830	RCC1	49.7214	39.128	26.8775	4.81327	5.62529	0
AT3G54940		26.0636	24.8582	0	0	0	4.3634
AT3G55240		49.7214	0	7.73792	3.52529	0	0
AT3G55580	TCF1	40.8852	35.5739	18.6473	10.6749	3.98252	0
AT3G56090	ATFER3\FER3	33.4941	28.4413	0	3.52529	0	0
AT3G56290		0	0	11.4542	0	28.2297	0
AT3G56940	ACSF\CHL27	24.5707	23.6605	0	3.52529	3.98252	0
AT3G62260		12.466	30.8231	5.14244	3.52529	0	4.3634
AT3G62600	ATERDJ3B\ERDJ3B	30.5278	0	7.73792	6.03808	8.77503	10.1014
AT3G63060	EDL3	18.5647	27.2485	0	0	0	6.71334
AT4G00370	ANTR2\PHT4;4	24.5707	20.0547	0	0	5.62529	4.3634
AT4G01120	ATBZIP54\GBF2	0	22.4609	15.0757	7.22656	10.3147	7.85501
AT4G01150	CURT1A	39.4094	30.8231	0	0	0	0
AT4G04870	CLS	18.5647	22.4609	0	0	3.98252	0
AT4G05180	PSBQ\PSBQ-2	29.0419	26.0541	6.45895	0	5.62529	0
AT4G10020	HSD5	15.5317	23.6605	0	0	0	0
AT4G10040	CYTC-2	26.0636	9.00851	3.7605	0	3.98252	0
AT4G10730		20.0724	20.0547	26.8775	3.52529	0	0
AT4G11600	ATGPX6\GPX6	18.5647	22.4609	6.45895	0	0	0
AT4G13250	NYC1	17.0514	22.4609	0	3.52529	3.98252	5.55275
AT4G13590		27.5539	17.6372	0	3.52529	7.21542	0
AT4G14620		6.12047	0	23.3633	3.52529	14.8621	7.85501
AT4G14690	ELIP2	12.466	3.70344	33.8676	0	11.8402	0
AT4G14713	PPD1\TIFY4A	0	0	5.14244	0	23.8	0
AT4G14720	PPD2\TIFY4B	0	0	5.14244	0	22.319	0
AT4G14730	LFG1	29.0419	22.4609	5.14244	0	3.98252	0
AT4G15560	CLA\CLA1	0	0	21.0105	0	0	3.12475
AT4G16160	ATOEP16-2\ATOEP16-S	18.5647	32.0123	0	0	0	7.85501
AT4G16190		39.4094	29.6328	0	0	3.98252	3.12475
AT4G16660	HSP70	49.7214	28.4413	8.99245	4.81327	3.98252	0
AT4G17550	G3PP4	14.0039	22.4609	8.99245	0	5.62529	3.12475
AT4G17940		4.42064	23.6605	5.14244	0	3.98252	3.12475
AT4G18140	SSP4B	15.5317	21.259	0	0	3.98252	4.3634
AT4G18350	NCED2	36.4543	5.09995	3.7605	3.52529	3.98252	0
AT4G18890	BEH3	0	23.6605	3.7605	0	3.98252	3.12475
AT4G21280	PSBQ\PSBQ-1	26.0636	22.4609	3.7605	0	0	0
AT4G21440	ATM4\ATMYB102	6.12047	3.70344	11.4542	4.81327	3.98252	21.0182
AT4G21510	FBS2	18.5647	21.259	6.45895	4.81327	10.3147	0
AT4G23050		23.0749	18.8475	3.7605	0	3.98252	0
AT4G24100		21.5756	27.2485	22.1881	3.52529	3.98252	0
AT4G24190	HSP90.7\SHD	29.0419	13.9811	43.1365	0	14.8621	0
AT4G24740	AFC2\AME1	26.0636	21.259	0	0	0	0
AT4G24800	ECIP1	24.5707	12.7514	0	14.031	0	0
AT4G24960	ATHVA22D\HVA22D	29.0419	16.4231	0	0	3.98252	0
AT4G25140	OLE1\OLEO1	7.75276	32.0123	5.14244	4.81327	3.98252	3.12475
AT4G25580		10.915	7.7331	3.7605	4.81327	22.319	11.2119
AT4G27410	ANAC072\RD26	18.5647	26.0541	6.45895	0	7.21542	0
AT4G30780		18.5647	21.259	0	0	3.98252	8.98325
AT4G31830		0	3.70344	0	3.52529	0	28.5346
AT4G32480		7.75276	0	22.1881	9.53936	7.21542	0
AT4G33467		23.0749	13.9811	0	3.52529	13.3552	7.85501
AT4G34380		33.4941	27.2485	0	0	0	0
AT4G34530	CIB1	24.5707	0	0	0	0	3.12475
AT4G34860	A/N-INVB	24.5707	12.7514	10.2297	0	0	0
AT4G34870	ATCYP1\ROC5	10.915	26.0541	0	0	0	0
AT4G35060	HIPP25	12.466	28.4413	0	3.52529	0	4.3634
AT4G35250	HCF244	9.34643	6.43439	26.8775	0	0	0
AT4G36730	GBF1	0	23.6605	8.99245	0	0	0
AT4G38580	ATFP6\FP6	15.5317	33.2005	0	3.52529	0	0
AT4G39800	ATIPS1\ATMIPS1	32.0118	26.0541	3.7605	9.53936	0	4.3634
AT5G02580		30.5278	0	7.73792	3.52529	0	0
AT5G02810	APRR7\PRR7	10.915	5.09995	24.5365	0	0	0
AT5G03140	LECRK-VIII.2	23.0749	23.6605	0	0	0	0
AT5G03160	ATP58IPK\P58IPK	37.9324	12.7514	3.7605	0	19.3482	12.316
AT5G05200		26.0636	6.43439	0	0	3.98252	0
AT5G06760	LEA4-5	9.34643	26.0541	3.7605	11.8009	8.77503	6.71334
AT5G10550	GTE2	23.0749	17.6372	16.2705	0	3.98252	3.12475
AT5G13100		20.0724	22.4609	6.45895	0	0	6.71334
AT5G13630	ABAR\CCH	39.4094	23.6605	3.7605	0	3.98252	0
AT5G13820	ATBP-1\ATBP1	21.5756	11.5142	3.7605	0	0	0
AT5G15840	BBX1\CO	32.0118	29.6328	0	3.52529	0	3.12475
AT5G15850	ATCOL1\BBX2	21.5756	15.2047	0	3.52529	3.98252	0
AT5G16760	ITPK1	15.5317	21.259	0	3.52529	0	10.1014
AT5G17300	RVE1	17.0514	12.7514	21.0105	0	0	0
AT5G17520	MEX1\RCP1	26.0636	15.2047	0	3.52529	0	0
AT5G17523		26.0636	15.2047	0	3.52529	0	0
AT5G18670	BAM9\BMY3	0	23.6605	0	0	0	0
AT5G21960		23.0749	32.0123	3.7605	3.52529	8.77503	3.12475
AT5G22880	H2B\HTB2	0	0	36.1893	0	0	0
AT5G24080		7.75276	24.8582	3.7605	0	3.98252	15.6012
AT5G24470	APRR5\PRR5	21.5756	11.5142	26.8775	0	0	0
AT5G24850	CRY3	42.3601	27.2485	25.7079	0	7.21542	0
AT5G24930	ATCOL4\BBX5	29.0419	20.0547	3.7605	3.52529	0	0
AT5G37260	CIR1\RVE2	21.5756	18.8475	17.4609	0	10.3147	0
AT5G38410	RBCS3B	39.4094	3.70344	3.7605	0	0	0
AT5G38420	RBCS2B	23.0749	0	3.7605	0	0	3.12475
AT5G40790		48.2507	37.9441	3.7605	3.52529	3.98252	0
AT5G40800		23.0749	27.2485	3.7605	0	0	0
AT5G42900	COR27	18.5647	30.8231	18.6473	0	5.62529	0
AT5G47220	ATERF-2\ATERF2	7.75276	21.259	0	0	0	0
