## Supplementary material for "Deep conservation of response element variants regulating plant hormonal responses": List of genomes used in this study

### Sheet: allgenomes
	Species	Genome Version	Source
1	Amaranthus hypochondriacus	v1.0	Phytozone
2	Ananas comosus	v3	Phytozone
3	Aquilegia coerulea	v3.1	Phytozone
4	Arabidopsis halleri	v1.1	Phytozone
5	Arabidopsis lyrata	v2.1	Phytozone
6	Arabidopsis thaliana	TAIR10	Phytozone
7	Boechera stricta	v1.2	Phytozone
8	Brachypodium distachyon	v3.1	Phytozone
9	Brachypodium stacei	v1.1	Phytozone
10	Brassica oleracea capitata	v1.0	Phytozone
11	Brassica rapa	v1.3	Phytozone
12	Capsella grandiflora	v1.1	Phytozone
13	Capsella rubella	v1.0	Phytozone
14	Carica papaya	ASGPBv0.4	Phytozone
15	Citrus clementina	v1.0	Phytozone
16	Citrus sinensis	v1.1	Phytozone
17	Cucumis sativus	v1.0	Phytozone
18	Daucus caroa	v2.0	Phytozone
19	Eucalyptus grandis	v2.0	Phytozone
20	Eutrema salsugineum	v1.0	Phytozone
21	Fragaria vesca	v1.1	Phytozone
22	Glycine max	Wm82.a2.v1	Phytozone
23	Gossypium raimondii	v2.1	Phytozone
24	Kalanchoe fedtschenkoi	v1.1	Phytozone
25	Kalanchoe laxiflora	v1.1	Phytozone
26	Linum usitatissimum	v1.0	Phytozone
27	Malus domestica	v1.0	Phytozone
28	Manihot esculenta	v6.1	Phytozone
29	Medicago truncatula	Mt4.0v1	Phytozone
30	Mimulus guttatus	v2.0	Phytozone
31	Oryza sativa	v7.0	Phytozone
32	Prunus persica	v2.1	Phytozone
33	Phaseolus vulgaris	v2.1	Phytozone
34	Populus trichocarpa	v3.0	Phytozone
35	Ricinus communis	v0.1	Phytozone
36	Salix purpurea	v1.0	Phytozone
37	Setaria italica	v2.2	Phytozone
38	Setaria viridis	v1.1	Phytozone
39	Solanum lycopersicum	ITAG2.4	Phytozone
40	Solanum tuberosum	v4.03	Phytozone
41	Sorghum bicolor	v3.1.1	Phytozone
42	Theobroma cacao	v1.1	Phytozone
43	Trifolium pratense	v2	Phytozone
44	Vitis vinifera	Genoscope.12X	Phytozone
45	Zea mays	2010-01-MaizeSequence	Phytozone
