## Supplementary material for "Deep conservation of response element variants regulating plant hormonal responses": List of genes with conserved auxRE motifs

### Sheet: TableS3
		Variant Conservation Score
Locus	Gene Name	AA	AC	AG	AT	CA	CC	CG	CT	GA	GC	GG	GT	TA	TC	TG	TT
AT1G01360	PYL9\RCAR1	1.77089	2.27913	0	6.39296	1.99553	0	0	1.93634	2.02249	0	23.7624	4.74495	4.42099	5.80209	1.84332	0.895315
AT1G01740	BSK4	3.16856	3.51548	2.28489	4.67012	1.99553	0	3.24268	1.93634	4.31305	2.71661	25.1931	0	3.45826	0	2.86956	8.33133
AT1G03103		23.133	2.27913	2.28489	9.90013	1.99553	0	3.24268	1.93634	0	0	2.57185	0	0	0	0	1.41526
AT1G03440		3.16856	8.62499	4.80696	4.67012	0	5.37135	29.9008	1.93634	3.15283	2.71661	0	2.26066	1.60058	9.91549	0	2.50848
AT1G03840	MGP	1.77089	0	0	23.3373	3.06746	2.60751	0	0	0	5.66144	2.57185	0	1.60058	0	7.16118	0
AT1G04240	IAA3\SHY2	0	4.77505	0	1.37568	11.9715	43.9012	0	12.3515	3.15283	4.17702	33.7911	0	4.42099	1.80288	1.84332	2.50848
AT1G05850	CTL1\ELP	2.46013	2.27913	0	6.39296	1.99553	2.60751	0	0	3.15283	0	35.2259	0	2.5146	0	1.84332	5.96469
AT1G08340		1.77089	0	3.53312	3.82147	0	0	0	0	0	0	0	0	1.60058	26.6343	0	1.41526
AT1G10560	ATPUB18	4.62278	3.51548	8.70729	2.16677	5.25786	9.5897	4.82906	4.15103	3.15283	4.17702	26.6246	7.294	1.60058	4.78566	0	1.95526
AT1G10970	ATZIP4	2.46013	2.27913	2.28489	2.16677	3.06746	0	0	1.93634	42.6031	0	0	2.26066	4.42099	0	0	2.50848
AT1G12320		23.9187	3.51548	2.28489	1.37568	0	2.60751	3.24268	5.2941	2.02249	2.71661	3.93734	3.49078	6.38294	6.82449	0	0.895315
AT1G12500		2.46013	0	3.53312	1.37568	1.99553	6.77127	0	0	0	2.71661	29.4896	0	1.60058	2.78082	1.84332	0
AT1G12890		6.86066	13.8369	10.0227	20.6309	4.1571	2.60751	3.24268	24.3898	0	0	0	3.49078	2.5146	1.80288	3.92202	3.07111
AT1G13510		0	25.689	0	8.13881	6.3663	0	0	0	3.15283	0	0	0	5.39704	0	0	1.95526
AT1G13940		27.8541	20.4081	2.28489	2.16677	3.06746	3.9814	0	3.02799	0	0	0	0	1.60058	4.78566	6.07192	0
AT1G14687	HB32\ZHD14	1.11084	2.27913	4.80696	26.9542	0	0	0	1.93634	2.02249	0	0	0	0	1.80288	0	1.41526
AT1G16910	LSH8	23.133	3.51548	4.80696	11.6726	1.99553	0	0	3.02799	3.15283	0	0	3.49078	3.45826	3.77736	0	1.41526
AT1G18550		0	4.77505	28.7191	3.82147	1.99553	0	0	0	2.02249	0	0	0	1.60058	0	0	0
AT1G19940	GH9B5	3.16856	6.04922	4.80696	2.16677	4.1571	5.37135	0	4.15103	2.02249	0	42.4052	0	0	3.77736	1.84332	1.95526
AT1G20080	ATSYTB\NTMC2T1.2	2.46013	0	4.80696	2.98526	1.99553	0	3.24268	6.45109	5.49228	0	29.4896	2.26066	1.60058	0	1.84332	3.07111
AT1G26310	AGL10\CAL	1.11084	8.62499	0	2.16677	5.25786	3.9814	0	5.2941	38.8481	8.67063	2.57185	0	6.38294	0	2.86956	1.41526
AT1G26620		26.2786	20.4081	3.53312	7.26358	7.48033	5.37135	0	5.2941	0	0	0	0	2.5146	3.77736	2.86956	1.95526
AT1G26945	KDR\PRE6	2.46013	0	12.6674	0	1.99553	2.60751	3.24268	3.02799	0	0	0	3.49078	0	27.685	0	13.1283
AT1G29670	AT1G29670	1.11084	3.51548	2.28489	1.37568	1.99553	2.60751	0	0	3.15283	2.71661	26.6246	3.49078	1.60058	2.78082	1.84332	1.41526
AT1G32240	KAN2	0	2.27913	3.53312	27.8597	10.8448	2.60751	0	0	3.15283	0	0	0	1.60058	2.78082	1.84332	1.95526
AT1G51630	MSR2	6.10918	0	12.6674	1.37568	1.99553	3.9814	0	3.02799	2.02249	2.71661	38.0966	3.49078	3.45826	5.80209	0	4.21591
AT1G53890		0	24.3674	7.39805	5.52798	0	0	0	1.93634	0	0	2.57185	0	1.60058	9.91549	0	1.41526
AT1G59500	GH3.4	2.46013	4.77505	8.70729	5.52798	5.25786	28.1247	4.82906	1.93634	2.02249	0	10.9421	3.49078	3.45826	17.2008	1.84332	3.64077
AT1G60190		4.62278	3.51548	6.09694	1.37568	4.1571	8.17801	4.82906	4.15103	3.15283	5.66144	23.7624	0	0	3.77736	0	1.41526
AT1G60960	IRT3	3.16856	2.27913	0	1.37568	3.06746	0	0	0	40.0994	0	0	0	0	0	0	0
AT1G61660		23.9187	0	0	1.37568	9.72035	0	14.2617	0	2.02249	0	2.57185	0	11.4004	0	1.84332	3.64077
AT1G63630		25.4915	0	3.53312	0	0	0	0	0	0	2.71661	0	2.26066	0	3.77736	0	4.21591
AT1G66030	CYP96A14P	3.8906	0	2.28489	2.16677	0	0	0	4.15103	2.02249	0	2.57185	0	1.60058	23.4847	0	1.95526
AT1G69120	AGL7\AP1	1.11084	3.51548	0	2.16677	1.99553	5.37135	3.24268	3.02799	33.8478	5.66144	6.71664	2.26066	0	0	1.84332	1.41526
AT1G75680	GH9B7	0	9.92214	3.53312	2.16677	1.99553	5.37135	0	1.93634	2.02249	2.71661	52.4678	2.26066	0	2.78082	2.86956	0.895315
AT1G76160	SKS5	1.77089	0	0	1.37568	1.99553	3.9814	0	3.02799	3.15283	0	35.2259	0	1.60058	9.91549	4.99118	3.07111
AT1G76220		1.11084	3.51548	3.53312	1.37568	8.59865	0	0	1.93634	0	0	8.11988	4.74495	0	23.4847	0	0
AT1G77080	AGL27\FLM	3.16856	0	0	1.37568	1.99553	2.60751	3.24268	3.02799	25.1213	0	0	9.87453	2.5146	3.77736	0	2.50848
AT1G78040		1.77089	3.51548	2.28489	1.37568	1.99553	0	3.24268	0	2.02249	0	30.9229	3.49078	1.60058	1.80288	0	0.895315
AT2G04280		3.16856	4.77505	0	1.37568	3.06746	0	3.24268	0	2.02249	2.71661	26.6246	2.26066	1.60058	0	1.84332	1.95526
AT2G12646		6.86066	2.27913	2.28489	4.67012	1.99553	0	0	0	0	0	0	2.26066	3.45826	31.8914	1.84332	3.07111
AT2G17070		5.36283	0	3.53312	1.37568	3.06746	8.17801	0	3.02799	5.49228	2.71661	3.93734	2.26066	7.3764	27.685	11.5716	2.50848
AT2G17080		4.62278	7.33343	2.28489	2.98526	0	6.77127	0	3.02799	3.15283	2.71661	0	0	5.39704	27.685	10.463	4.21591
AT2G17170		1.77089	23.0466	0	2.98526	4.1571	2.60751	4.82906	4.15103	2.02249	2.71661	0	3.49078	0	0	0	3.64077
AT2G17950	PGA6\WUS	16.0909	2.27913	2.28489	0	0	29.557	0	0	0	2.71661	2.57185	2.26066	0	6.82449	1.84332	1.95526
AT2G18328	ATRL4\RL4	1.77089	2.27913	0	4.67012	6.3663	12.4236	6.40839	30.4589	10.3116	2.71661	2.57185	2.26066	1.60058	1.80288	0	1.95526
AT2G19800	MIOX2	1.11084	3.51548	3.53312	0	1.99553	0	3.24268	24.3898	0	2.71661	2.57185	0	2.5146	5.80209	1.84332	2.50848
AT2G22900		2.46013	7.33343	10.0227	9.90013	3.06746	3.9814	0	0	3.15283	2.71661	23.7624	2.26066	2.5146	9.91549	1.84332	0.895315
AT2G23170	GH3.3	6.10918	2.27913	4.80696	15.2408	6.3663	38.1597	6.40839	1.93634	4.31305	7.16089	18.049	3.49078	2.5146	15.1126	12.6831	1.95526
AT2G24720	ATGLR2.2\GLR2.2	8.3758	2.27913	3.53312	0	3.06746	2.60751	3.24268	23.1789	2.02249	0	0	3.49078	2.5146	0	1.84332	2.50848
AT2G24810		2.46013	24.3674	0	0	4.1571	2.60751	3.24268	4.15103	0	0	2.57185	0	1.60058	0	1.84332	1.95526
AT2G28610	PRS\PRS1	1.77089	4.77505	3.53312	10.7852	10.8448	3.9814	4.82906	1.93634	2.02249	2.71661	12.3589	0	5.39704	24.5341	4.99118	0.895315
AT2G28960		23.9187	6.04922	2.28489	2.98526	0	0	0	0	3.15283	2.71661	0	0	1.60058	0	2.86956	1.95526
AT2G33370		0	0	2.28489	1.37568	3.06746	0	3.24268	1.93634	42.6031	0	0	0	1.60058	1.80288	0	4.79544
AT2G45080	CYCP3;1	0	2.27913	3.53312	3.82147	3.06746	5.37135	3.24268	3.02799	0	5.66144	23.7624	2.26066	1.60058	3.77736	1.84332	0
AT2G45820		5.36283	3.51548	0	2.16677	0	2.60751	0	4.15103	3.15283	0	25.1931	0	0	2.78082	3.92202	0.895315
AT3G02380	ATCOL2\BBX3	4.62278	11.2237	23.3469	7.26358	3.06746	3.9814	0	1.93634	0	0	0	6.01427	6.38294	1.80288	1.84332	1.95526
AT3G06970		1.77089	2.27913	0	4.67012	0	3.9814	3.24268	3.02799	2.02249	2.71661	0	3.49078	1.60058	35.0493	2.86956	1.95526
AT3G10900		1.11084	23.0466	7.39805	4.67012	3.06746	2.60751	3.24268	0	3.15283	0	5.32125	0	1.60058	1.80288	0	2.50848
AT3G15370	ATEXP12	1.77089	3.51548	0	6.39296	3.06746	3.9814	0	4.15103	4.31305	2.71661	36.661	3.49078	3.45826	11.9893	0	1.95526
AT3G21190	MSR1	1.77089	2.27913	12.6674	1.37568	1.99553	3.9814	3.24268	3.02799	3.15283	0	36.661	0	3.45826	4.78566	0	3.07111
AT3G21920		0	3.51548	3.53312	2.16677	26.7264	0	0	0	3.15283	0	0	0	3.45826	1.80288	4.99118	3.07111
AT3G21930		2.46013	3.51548	3.53312	2.16677	33.5701	0	0	0	3.15283	2.71661	0	0	3.45826	1.80288	4.99118	3.07111
AT3G22540		7.61642	6.04922	7.39805	5.52798	0	26.6929	0	3.02799	3.15283	2.71661	2.57185	2.26066	2.5146	16.1562	0	1.95526
AT3G23030	IAA2	1.77089	0	0	3.82147	22.1724	48.2098	0	4.15103	2.02249	0	42.4052	0	1.60058	1.80288	0	3.64077
AT3G27230		5.36283	4.77505	0	1.37568	1.99553	0	0	1.93634	0	5.66144	35.2259	2.26066	2.5146	6.82449	0	5.96469
AT3G29020	MYB110	3.8906	16.4602	8.70729	7.26358	1.99553	0	0	3.02799	2.02249	0	0	0	0	26.6343	3.92202	4.79544
AT3G42628		1.77089	3.51548	0	2.98526	5.25786	0	3.24268	0	0	5.66144	2.57185	2.26066	4.42099	23.4847	0	1.95526
AT3G53730		0	0	26.0312	9.01786	1.99553	2.60751	0	0	2.02249	0	0	7.294	1.60058	1.80288	0	0
AT3G57600		2.46013	27.0115	0	2.98526	4.1571	8.17801	0	0	0	2.71661	3.93734	4.74495	0	3.77736	2.86956	0.895315
AT3G59730	LECRK-V.6	0	4.77505	2.28489	23.3373	1.99553	2.60751	4.82906	4.15103	3.15283	0	0	0	0	5.80209	2.86956	2.50848
AT3G60550	CYCP3;2	0	2.27913	2.28489	3.82147	3.06746	5.37135	0	3.02799	0	5.66144	23.7624	0	0	3.77736	1.84332	0.895315
AT4G00710	BSK3	2.46013	2.27913	4.80696	2.98526	0	3.9814	0	3.02799	3.15283	2.71661	26.6246	4.74495	0	3.77736	2.86956	6.55335
AT4G01026	PYL7\RCAR2	1.77089	0	4.80696	3.82147	3.06746	0	0	0	2.02249	0	25.1931	6.01427	0	0	2.86956	8.33133
AT4G01595		25.4915	3.51548	0	2.16677	0	0	3.24268	0	0	0	0	0	0	0	0	3.07111
AT4G02150	ATIMPALPHA3\IMPA-3	0	0	0	1.37568	3.06746	3.9814	3.24268	3.02799	0	0	0	2.26066	1.60058	26.6343	0	0.895315
AT4G08040	ACS11	8.3758	3.51548	0	2.16677	30.1467	2.60751	3.24268	3.02799	2.02249	4.17702	16.6237	0	3.45826	16.1562	2.86956	1.95526
AT4G11490	CRK33	23.133	0	0	1.37568	4.1571	0	3.24268	0	2.02249	0	0	2.26066	8.37586	0	1.84332	0.895315
AT4G11521	AT4G11521	3.16856	2.27913	0	25.1447	1.99553	0	3.24268	3.02799	3.15283	0	0	2.26066	1.60058	0	0	0
AT4G14560	IAA1	2.46013	0	0	4.67012	17.6285	52.5201	0	4.15103	0	2.71661	36.661	0	3.45826	2.78082	1.84332	1.95526
AT4G16860	RPP4	1.11084	24.3674	2.28489	2.16677	3.06746	0	0	5.2941	3.15283	0	2.57185	0	5.39704	3.77736	1.84332	9.52435
AT4G17100	AT4G17100	3.16856	3.51548	4.80696	0	6.3663	0	4.82906	3.02799	0	2.71661	29.4896	3.49078	3.45826	3.77736	2.86956	2.50848
AT4G17695	KAN3	0	0	0	26.0492	0	0	0	0	0	2.71661	0	0	1.60058	1.80288	0	1.41526
AT4G21323	AT4G21323	4.62278	0	0	33.3011	3.06746	3.9814	3.24268	1.93634	3.15283	0	0	2.26066	0	0	1.84332	4.21591
AT4G22130	SRF8	1.11084	8.62499	0	1.37568	1.99553	2.60751	0	5.2941	0	2.71661	35.2259	0	2.5146	0	1.84332	0.895315
AT4G27720	AT4G27720	1.11084	4.77505	0	2.98526	0	5.37135	0	0	2.02249	2.71661	26.6246	0	0	0	2.86956	0.895315
AT4G28250	ATEXPB3	1.11084	3.51548	12.6674	2.98526	0	3.9814	4.82906	0	0	0	26.6246	0	0	0	1.84332	2.50848
AT4G28485	DMP7	2.46013	24.3674	10.0227	2.16677	6.3663	0	0	1.93634	3.15283	0	0	2.26066	3.45826	8.882	2.86956	3.64077
AT4G31710	8-AUG\ATGLR2.4	23.133	0	0	1.37568	3.06746	2.60751	0	6.45109	0	0	2.57185	3.49078	0	5.80209	1.84332	2.50848
AT4G33020	ATZIP9	9.13828	0	0	3.82147	4.1571	0	0	0	28.8567	2.71661	0	0	1.60058	2.78082	1.84332	0.895315
AT4G35200		13.7596	0	6.09694	3.82147	1.99553	5.37135	0	0	3.15283	2.71661	0	0	4.42099	39.2631	3.92202	1.95526
AT4G35210		6.10918	3.51548	3.53312	9.01786	3.06746	3.9814	0	0	2.02249	0	0	0	3.45826	38.2093	7.16118	4.79544
AT4G36160	ANAC076\VND2	1.77089	2.27913	2.28489	6.39296	1.99553	29.557	0	0	2.02249	0	2.57185	0	1.60058	0	0	1.41526
AT4G36900	DEAR4\RAP2.10	2.46013	0	2.28489	8.13881	3.06746	2.60751	0	1.93634	0	5.66144	28.0568	0	0	7.85144	3.92202	5.96469
AT4G37390	GH3.2	1.11084	9.92214	10.0227	2.16677	8.59865	36.725	3.24268	0	0	5.66144	9.52883	0	4.42099	7.85144	1.84332	8.92719
AT5G01320	AT5G01320	3.16856	2.27913	2.28489	2.98526	26.7264	6.77127	0	1.93634	6.68469	0	2.57185	2.26066	1.60058	0	0	1.41526
AT5G04400	ANAC077	1.77089	2.27913	0	0	1.99553	2.60751	3.24268	0	0	0	0	8.58136	1.60058	24.5341	1.84332	0.895315
AT5G08330	TCP11	1.77089	0	6.09694	1.37568	1.99553	2.60751	0	1.93634	3.15283	0	3.93734	0	0	25.584	6.07192	0
AT5G11790	NDL2	2.46013	2.27913	0	2.98526	0	0	0	4.15103	4.31305	0	43.842	0	3.45826	1.80288	0	1.41526
AT5G13080	ATWRKY75\WRKY75	1.11084	3.51548	0	2.98526	3.06746	0	3.24268	1.93634	4.31305	2.71661	0	25.6015	0	2.78082	2.86956	1.95526
AT5G14890		0	2.27913	6.09694	0	0	8.17801	0	0	0	0	9.52883	0	0	23.4847	4.99118	1.41526
AT5G16000	NIK1	3.16856	6.04922	31.41	14.3464	4.1571	3.9814	0	0	10.3116	0	0	0	8.37586	4.78566	3.92202	3.07111
AT5G20860		3.16856	0	2.28489	10.7852	24.4484	0	4.82906	0	0	2.71661	2.57185	0	2.5146	0	4.99118	0.895315
AT5G21430	CRRL\NDHU	1.77089	23.0466	2.28489	2.16677	3.06746	0	4.82906	0	3.15283	0	0	12.4738	1.60058	6.82449	1.84332	0.895315
AT5G23280		1.11084	2.27913	4.80696	0	1.99553	2.60751	0	1.93634	0	0	2.57185	0	3.45826	24.5341	1.84332	0
AT5G25440		1.77089	2.27913	0	2.16677	0	0	0	0	4.31305	0	2.57185	2.26066	1.60058	30.8393	2.86956	1.95526
AT5G26210	AL4	2.46013	2.27913	0	1.37568	1.99553	0	7.98345	0	0	0	0	3.49078	3.45826	29.7875	4.99118	2.50848
AT5G38950		16.0909	0	2.28489	23.3373	3.06746	0	3.24268	4.15103	0	0	0	2.26066	0	3.77736	0	1.95526
AT5G39100	GLP6	3.8906	0	2.28489	26.0492	0	3.9814	0	0	5.49228	2.71661	0	4.74495	0	0	2.86956	1.41526
AT5G40830		5.36283	3.51548	3.53312	1.37568	1.99553	0	3.24268	1.93634	0	5.66144	35.2259	2.26066	2.5146	5.80209	0	8.33133
AT5G43700	IAA4	2.46013	7.33343	2.28489	2.16677	9.72035	51.0831	0	6.45109	3.15283	0	29.4896	2.26066	6.38294	2.78082	0	1.41526
AT5G44870	LAZ5	4.62278	0	0	1.37568	23.3101	2.60751	3.24268	0	0	0	0	0	1.60058	0	2.86956	3.64077
